# Female-biased continental farmer ancestry contribution to the modern Japanese genome

**DOI:** 10.64898/2026.07.28.741206

**Authors:** Yusuke Watanabe, Yoshiki Wakiyama, Jun Ohashi, NCBN Controls WGS Consortium, Hiroki Oota

## Abstract

Modern mainland Japanese formed through admixture between the Jomon hunter– gatherers and continental farmers who arrived probably in northern Kyushu around 3,000 years ago (the dual-structure model). Although Jomon ancestry accounts for only ∼10–20% of the autosomes, the Jomon-associated Y-chromosome haplogroup D1a2a reaches ∼35% in present-day Japanese males—an “admixture paradox” often attributed to a larger contribution by Jomon males, though this has never been tested genome-wide. To test whether this admixture was sex-biased, here we compared the X chromosome with the autosomes. Using Jomon-derived variants as local-ancestry markers, we separated the modern Japanese genome into Jomon-related and continental East Asian-related ancestry components and computed the Keinan-type autosome-to-X drift ratio (Q, neutral expectation 0.75) for each. The continental East Asian-related component gave a significantly higher Q than the Jomon-related component (Δ = Q_farming_ − Q_HG_ = 0.10, P = 9.1 × 10 □³). Relative to the neutral value of 0.75, the Jomon-related component was indistinguishable from neutrality (Q = 0.78, P = 0.34), whereas the continental East Asian-related component was significantly higher (Q = 0.88, P = 4.2 × 10□ □). Under a single-pulse founder model, this pattern implies a continental farmer contribution that was significantly more female-biased than the Jomon hunter-gatherer contribution, with no detectable departure from sex balance in the latter. Monte Carlo simulations showed that the inferred sex ratios account for much of the observed D1a2a frequency, although the remaining discrepancy indicates that additional demographic processes may have contributed. The ancestry asymmetry in the modern Japanese genome was thus driven primarily by a female-biased contribution of continental farming migrants, rather than by the male-biased Jomon contribution conventionally invoked to explain the admixture paradox.
