## Supplementary Table for "Female-biased continental farmer ancestry contribution to the modern Japanese genome"

### Sheet: Supplementary Table 1
Sample Name	Sex (X analysis)	Archaeological site name	Age (YBP)	Depth	Accession	Research	Research URL
GB-3-3	F	Gionbara	3764 ± 23	9	DRR547405, DRR547406, DRR547407, DRR547408, DRR547409, DRR547410, DRR547411, DRR547412, DRR547413, DRR547414, DRR547415, DRR547416, DRR547417, DRR547418, DRR547419, DRR443711, DRR443712	Watanabe et al., in press	(in press; Science Advances)
GB-3-9	M	Gionbara	3907 ± 21	0.82	DRR547420, DRR547421, DRR547422, DRR547423, DRR547424, DRR547425, DRR547426, DRR547427, DRR547428	Watanabe et al., in press	(in press; Science Advances)
GB-4-S022		Gionbara	3864 ± 24	2.28	DRR547429, DRR547430, DRR547431, DRR547432, DRR547433, DRR547434, DRR547435, DRR547436, DRR547437	Watanabe et al., in press	(in press; Science Advances)
KT-1-1	F	Kikumatenaga	4549 ± 22	0.62	DRR443703, DRR443704	Watanabe et al., in press	(in press; Science Advances)
KT-2		Kikumatenaga	3444 ± 21	0.56	DRR547438, DRR547439, DRR547440, DRR547441, DRR547442, DRR547443, DRR547891	Watanabe et al., in press	(in press; Science Advances)
KT-14-A	F	Kikumatenaga	N.A.	0.68	DRR443705, DRR443706	Watanabe et al., in press	(in press; Science Advances)
KT-52-2	F	Kikumatenaga	3897 ± 21	1.63	DRR547444, DRR547445, DRR547446, DRR547447, DRR547448, DRR547449	Watanabe et al., in press	(in press; Science Advances)
KT-58	F	Kikumatenaga	3671 ± 22	0.55	DRR547892	Watanabe et al., in press	(in press; Science Advances)
KT-60-2	F	Kikumatenaga	3750 ± 21	6.04	DRR547893, DRR443699, DRR443700, DRR443701, DRR443702	Watanabe et al., in press	(in press; Science Advances)
KT-64	M	Kikumatenaga	3700 ± 22	0.52	DRR547894, DRR443707	Watanabe et al., in press	(in press; Science Advances)
KT-68	M	Kikumatenaga	3723 ± 22	0.19	DRR547450, DRR547451, DRR547452	Watanabe et al., in press	(in press; Science Advances)
KT-69	F	Kikumatenaga	3615 ± 22	2.32	DRR547453, DRR547454, DRR547455	Watanabe et al., in press	(in press; Science Advances)
KT-78A		Kikumatenaga	N.A.	0.67	DRR443709, DRR443710	Watanabe et al., in press	(in press; Science Advances)
SH-7-2	F	Saihiro	3851 ± 27	16.09	DRR547456, DRR547457, DRR547458, DRR547459, DRR547460, DRR547461, DRR547462, DRR547463, DRR547464, DRR547465, DRR547466, DRR547467, DRR547468, DRR547469, DRR547470, DRR547471, DRR547472, DRR547895, DRR547896, DRR547897, DRR547898, DRR547899, DRR547900, DRR547901, DRR547902, DRR547903, DRR547904, DRR547905	Watanabe et al., in press	(in press; Science Advances)
SH-7-3	F	Saihiro	3837 ± 24	1.3	DRR547473, DRR547474, DRR547475, DRR547476, DRR547906	Watanabe et al., in press	(in press; Science Advances)
SH-7-4	M	Saihiro	3838 ± 24	1.54	DRR547477, DRR547478, DRR547479, DRR547480, DRR547481, DRR547907	Watanabe et al., in press	(in press; Science Advances)
SH-7-6		Saihiro	3747 ± 25	4.17	DRR547482, DRR547483, DRR547484, DRR547485, DRR547486	Watanabe et al., in press	(in press; Science Advances)
SH-7-7	M	Saihiro	3999 ± 25	2.27	DRR547487, DRR547488, DRR547489, DRR547490, DRR547491, DRR547492, DRR547493, DRR547494, DRR547495, DRR547496, DRR547497, DRR547498	Watanabe et al., in press	(in press; Science Advances)
SH-7-12		Saihiro	3910 ± 26	2.95	DRR547499, DRR547500, DRR547501, DRR547502, DRR547503, DRR547504, DRR547505, DRR547506, DRR547507, DRR547508, DRR547509	Watanabe et al., in press	(in press; Science Advances)
KS007		Kosaku	3922 ± 23	1.52	DRR443696, DRR443697, DRR443698	Watanabe et al., in press	(in press; Science Advances)
IK2010-1	M	Ikawazu	2600 ± 21	23.52	DRR547874, DRR443682, DRR443683, DRR443684, DRR443685, DRR443686, DRR443687, DRR443688, DRR443689, DRR443690, DRR443691, DRR443692, DRR443693, DRR443694, DRR443695	Watanabe et al., in press	(in press; Science Advances)
IK2010-2		Ikawazu	2691 ± 20	0.27	DRR547875, DRR547876, DRR547877, DRR547878, DRR547879	Watanabe et al., in press	(in press; Science Advances)
IK2010-3	F	Ikawazu	2612 ± 20	0.06	DRR547880, DRR547881, DRR547882, DRR547883, DRR547884	Watanabe et al., in press	(in press; Science Advances)
IK2010-5	M	Ikawazu	2624 ± 20	0.2	DRR547885	Watanabe et al., in press	(in press; Science Advances)
IK2013-2	F	Ikawazu	2570 ± 20	0.07	DRR547886, DRR547887, DRR547888, DRR547889, DRR547890	Watanabe et al., in press	(in press; Science Advances)
FUN23	F	Funadomari	3846~3644	26.58	DRR168612	Kanzawa-Kiriyama et al., 2019	https://www.jstage.jst.go.jp/article/ase/127/2/127_190415/_html/-char/ja
FUN5	M	Funadomari	3800~3500	2.49	DRR168613	Kanzawa-Kiriyama et al., 2019	https://www.jstage.jst.go.jp/article/ase/127/2/127_190415/_html/-char/ja
IK002	F	Ikawazu	2720~2418	1.65	ERR2583795	Gakuhari et al., 2020	https://www.nature.com/articles/s42003-020-01162-2#data-availability
JpKa6904	F	Kamiukena District	8,819 ± 172	5.93	ERR6510625	Cooke et al., 2021	https://www.science.org/doi/10.1126/sciadv.abh2419
JpFu1	F	Funagura shell-midden	5,534 ± 56	0.96	ERR6504274, ERR6504272	Cooke et al., 2021	https://www.science.org/doi/10.1126/sciadv.abh2419
JpKo2	F	Kosaku shell-midden	4,404 ± 110	2.04	ERR6510632	Cooke et al., 2021	https://www.science.org/doi/10.1126/sciadv.abh2419
JpKo13	F	Kosaku shell-midden	3,913 ± 66	1.48	ERR6510629	Cooke et al., 2021	https://www.science.org/doi/10.1126/sciadv.abh2419
JpHi01	F	Hirajo shell-midden	3,768 ± 83	0.62	ERR6510635, ERR6510613	Cooke et al., 2021	https://www.science.org/doi/10.1126/sciadv.abh2419
JpOd274	M	Odake shell midden	6,204 ± 85	1.35	ERR6510643	Cooke et al., 2021	https://www.science.org/doi/10.1126/sciadv.abh2419
JpOd6	F	Odake shell midden	6,057 ± 123	0.82	ERR6510641, ERR6510647	Cooke et al., 2021	https://www.science.org/doi/10.1126/sciadv.abh2419
JpOd181	M	Odake shell midden	5,834 ± 83	1.54	ERR6510637, ERR6510642	Cooke et al., 2021	https://www.science.org/doi/10.1126/sciadv.abh2419
JpOd282	M	Odake shell midden(Toyama)	5,820 ± 83	0.74	ERR6510640, ERR6510646	Cooke et al., 2021	https://www.science.org/doi/10.1126/sciadv.abh2419
I13887	M	Rokutsu Shell Mound	4032	0.08	ERR5211254	Wang et al., 2021	https://www.nature.com/articles/s41586-021-03336-2#Fig1
I13886	M	Rokutsu Shell Mound	4003	0.14	ERR5211253	Wang et al., 2021	https://www.nature.com/articles/s41586-021-03336-2#Fig1
I13884	F	Rokutsu Shell Mound	4351	0.1	ERR5211251	Wang et al., 2021	https://www.nature.com/articles/s41586-021-03336-2#Fig1
I13882	F	Rokutsu Shell Mound	3234	0.09	ERR5211249	Wang et al., 2021	https://www.nature.com/articles/s41586-021-03336-2#Fig1
I13883	M	Rokutsu Shell Mound	2859	0.05	ERR5211250	Wang et al., 2021	https://www.nature.com/articles/s41586-021-03336-2#Fig1

### Sheet: Supplementary Table 2
MAF	Autosome block	X block	indigenous hunter gatherer				farming migrant
			Q	SE	95% CI	P (vs 0.75)	Q (Korean)	SE	95% CI	P (vs 0.75)	Q (CHB)	SE	95% CI	P (vs 0.75)
0	10 Mb	10 Mb	0.746	0.052	0.644–0.848	0.94	0.867	0.025	0.817–0.917	4.6e-06	0.849	0.054	0.743–0.956	0.066
0	10 Mb	1 Mb	0.746	0.038	0.671–0.821	0.91	0.867	0.031	0.806–0.927	0.00015	0.849	0.037	0.777–0.922	0.0072
0	10 Mb	100 kb	0.746	0.023	0.701–0.790	0.85	0.867	0.024	0.820–0.913	9.9e-07	0.849	0.024	0.802–0.897	4e-05
0	10 Mb	10 kb	0.746	0.013	0.720–0.772	0.75	0.867	0.019	0.830–0.903	3.2e-10	0.849	0.013	0.824–0.875	3.2e-14
0	1 Mb	1 Mb	0.746	0.038	0.672–0.820	0.91	0.867	0.03	0.809–0.925	8.2e-05	0.849	0.037	0.777–0.921	0.0068
0	1 Mb	100 kb	0.746	0.022	0.703–0.789	0.85	0.867	0.022	0.823–0.910	1.7e-07	0.849	0.024	0.803–0.896	3e-05
0	1 Mb	10 kb	0.746	0.012	0.723–0.769	0.72	0.867	0.017	0.834–0.899	1.7e-12	0.849	0.012	0.825–0.874	1e-15
0	100 kb	100 kb	0.746	0.021	0.704–0.788	0.84	0.867	0.022	0.824–0.909	7.6e-08	0.849	0.023	0.804–0.895	2.1e-05
0	100 kb	10 kb	0.746	0.011	0.725–0.766	0.69	0.867	0.016	0.836–0.897	1.1e-13	0.849	0.011	0.827–0.872	3.2e-18
0.05	10 Mb	10 Mb	0.74	0.055	0.632–0.847	0.85	0.864	0.027	0.812–0.917	2e-05	0.848	0.058	0.735–0.961	0.089
0.05	10 Mb	1 Mb	0.74	0.042	0.657–0.823	0.81	0.864	0.031	0.803–0.926	0.00028	0.848	0.039	0.771–0.925	0.013
0.05	10 Mb	100 kb	0.74	0.025	0.690–0.789	0.68	0.864	0.024	0.817–0.911	1.8e-06	0.848	0.025	0.798–0.898	0.00011
0.05	10 Mb	10 kb	0.74	0.014	0.712–0.768	0.47	0.864	0.018	0.829–0.900	2.5e-10	0.848	0.014	0.821–0.875	8.5e-13
0.05	1 Mb	1 Mb	0.74	0.042	0.657–0.822	0.81	0.864	0.03	0.805–0.924	0.00017	0.848	0.039	0.772–0.925	0.012
0.05	1 Mb	100 kb	0.74	0.025	0.692–0.788	0.68	0.864	0.023	0.820–0.909	3.9e-07	0.848	0.025	0.799–0.897	8.7e-05
0.05	1 Mb	10 kb	0.74	0.013	0.714–0.765	0.43	0.864	0.016	0.833–0.896	1.4e-12	0.848	0.013	0.823–0.874	3.9e-14
0.05	100 kb	100 kb	0.74	0.024	0.693–0.787	0.67	0.864	0.022	0.821–0.908	1.9e-07	0.848	0.025	0.800–0.896	6.2e-05
0.05	100 kb	10 kb	0.74	0.012	0.716–0.764	0.4	0.864	0.015	0.834–0.894	7.8e-14	0.848	0.012	0.825–0.872	2.7e-16
0.1	10 Mb	10 Mb	0.756	0.055	0.648–0.864	0.91	0.87	0.029	0.814–0.926	2.9e-05	0.847	0.061	0.727–0.967	0.11
0.1	10 Mb	1 Mb	0.756	0.043	0.672–0.841	0.89	0.87	0.033	0.804–0.935	0.00035	0.847	0.042	0.765–0.929	0.02
0.1	10 Mb	100 kb	0.756	0.026	0.704–0.808	0.81	0.87	0.025	0.821–0.919	1.6e-06	0.847	0.027	0.795–0.899	0.00026
0.1	10 Mb	10 kb	0.756	0.015	0.726–0.786	0.68	0.87	0.018	0.834–0.905	3.2e-11	0.847	0.014	0.819–0.875	1e-11
0.1	1 Mb	1 Mb	0.756	0.043	0.672–0.840	0.88	0.87	0.033	0.806–0.934	0.00025	0.847	0.041	0.766–0.928	0.019
0.1	1 Mb	100 kb	0.756	0.026	0.706–0.807	0.81	0.87	0.024	0.823–0.917	5.2e-07	0.847	0.026	0.796–0.899	0.00022
0.1	1 Mb	10 kb	0.756	0.014	0.729–0.784	0.66	0.87	0.017	0.837–0.902	4e-13	0.847	0.014	0.820–0.874	9.5e-13
0.1	100 kb	100 kb	0.756	0.025	0.707–0.806	0.8	0.87	0.023	0.824–0.915	2.7e-07	0.847	0.026	0.797–0.898	0.00016
0.1	100 kb	10 kb	0.756	0.013	0.731–0.782	0.63	0.87	0.016	0.839–0.901	2.2e-14	0.847	0.013	0.822–0.872	1.3e-14
0.2	10 Mb	10 Mb	0.777	0.048	0.684–0.871	0.57	0.878	0.034	0.811–0.944	0.00017	0.836	0.067	0.706–0.967	0.2
0.2	10 Mb	1 Mb	0.777	0.042	0.694–0.860	0.52	0.878	0.039	0.802–0.954	0.00096	0.836	0.043	0.752–0.921	0.045
0.2	10 Mb	100 kb	0.777	0.029	0.720–0.834	0.35	0.878	0.028	0.822–0.933	6.6e-06	0.836	0.029	0.779–0.893	0.0029
0.2	10 Mb	10 kb	0.777	0.017	0.744–0.810	0.11	0.878	0.019	0.841–0.915	1.9e-11	0.836	0.016	0.806–0.867	3.1e-08
0.2	1 Mb	1 Mb	0.777	0.042	0.695–0.859	0.52	0.878	0.038	0.803–0.953	0.00084	0.836	0.043	0.752–0.921	0.044
0.2	1 Mb	100 kb	0.777	0.028	0.722–0.833	0.34	0.878	0.028	0.823–0.932	4.2e-06	0.836	0.029	0.780–0.893	0.0026
0.2	1 Mb	10 kb	0.777	0.016	0.746–0.809	0.092	0.878	0.018	0.842–0.913	2e-12	0.836	0.015	0.807–0.866	7.7e-09
0.2	100 kb	100 kb	0.777	0.028	0.722–0.832	0.33	0.878	0.027	0.824–0.931	2.8e-06	0.836	0.028	0.781–0.892	0.0022
0.2	100 kb	10 kb	0.777	0.015	0.747–0.807	0.077	0.878	0.017	0.844–0.912	1.8e-13	0.836	0.014	0.809–0.864	5.5e-10
0.3	10 Mb	10 Mb	0.784	0.043	0.700–0.868	0.43	0.867	0.046	0.777–0.958	0.011	0.853	0.078	0.701–1.005	0.18
0.3	10 Mb	1 Mb	0.784	0.046	0.693–0.874	0.47	0.867	0.047	0.774–0.960	0.013	0.853	0.047	0.761–0.945	0.028
0.3	10 Mb	100 kb	0.784	0.032	0.722–0.846	0.29	0.867	0.035	0.800–0.935	0.00068	0.853	0.034	0.786–0.920	0.0027
0.3	10 Mb	10 kb	0.784	0.018	0.748–0.820	0.067	0.867	0.022	0.824–0.911	1.6e-07	0.853	0.018	0.817–0.889	2.5e-08
0.3	1 Mb	1 Mb	0.784	0.046	0.694–0.874	0.46	0.867	0.047	0.775–0.960	0.013	0.853	0.047	0.762–0.944	0.027
0.3	1 Mb	100 kb	0.784	0.031	0.722–0.845	0.28	0.867	0.034	0.801–0.934	0.00057	0.853	0.034	0.786–0.920	0.0024
0.3	1 Mb	10 kb	0.784	0.018	0.749–0.819	0.059	0.867	0.022	0.825–0.910	5.9e-08	0.853	0.018	0.818–0.888	7.5e-09
0.3	100 kb	100 kb	0.784	0.031	0.723–0.844	0.27	0.867	0.034	0.802–0.933	0.00048	0.853	0.033	0.788–0.919	0.0021
0.3	100 kb	10 kb	0.784	0.017	0.750–0.817	0.048	0.867	0.021	0.826–0.908	1.9e-08	0.853	0.017	0.820–0.886	7.8e-10
